# The yeast Art1 arrestin domain contains disordered insertions that regulate its localization and activity

**DOI:** 10.1101/553677

**Authors:** Matthew G. Baile, Evan L. Guiney, Ethan J. Sanford, Jason A. MacGurn, Marcus B. Smolka, Scott D. Emr

## Abstract

The protein composition of the plasma membrane is rapidly remodeled in response to changes in nutrient availability or cellular stress. This occurs, in part, through the selective ubiquitylation and endocytosis of plasma membrane proteins which, in the yeast *Saccharomyces cerevisiae,* is mediated by the HECT E3 ubiquitin ligase Rsp5 and arrestin-related trafficking (ART) adaptors. Here, we provide evidence that an ART family member, Art1, consists of an arrestin fold with extended N- and C-terminal tails, and interspersed with loop insertions. These loop and tail regions, while not strictly required for Art1 function, regulate its activity through two separate mechanisms. One loop mediates Art1 cargo specificity. Other loops are subjected to phosphorylation in a manner dependent on the Pho85 cyclins Clg1 and Pho80. Phosphorylation of the loops controls Art1’s localization to the plasma membrane, which promotes cargo ubiquitylation and endocytosis, demonstrating a mechanism through which Art1 activity is regulated.
