## Extended data file 2 for "The yeast Art1 arrestin domain contains disordered insertions that regulate its localization and activity"

### Sheet: clg1_vs_WT
Ratio (clg1delta/WT); geometric mean	phos position	gene	peptide	count	localization probability score (MaxQuant)	reference ms/ms scan used in manual inspection
1.73034	1 => 384	YOR322C	R.VAVNSphosLENMPSQR.L	2	0.999848
1.01825	1 => 240-241	YOR322C	R.NSF(SS)phosGHSTPR.K	10	0.893242
1.01246	1 => 244-245	YOR322C	R.NSFSSGH(ST)phosPR.K	11	0.85276
0.99344	1 => 619	YOR322C	R.RMGPEDITphosPVNSNK.S	6	*	4291 (file:051618_Matt_1090_30pct)
0.92741	1 => 607	YOR322C	R.LAELSPIFANRNTphosPK.V	5	0.999957
0.91987	1 => 599	YOR322C	R.LAELSphosPIFANR.N	4	1
0.91781	1 => 108-110	YOR322C	R.LSSLSA(STS)phosNISPSTSSTSISHSPTPANLR.L	3	0.375
0.7798	1 => 113	YOR322C	R.LSSLSASTSNISphosPSTSSTSISHSPTPANLR.L	8	0.736777
0.64865	1 => 82-85	YOR322C	K.NTESNV(STTS)phosK.S	6	0.993612
0.62924	1 => 115-120	YOR322C	R.LSSLSASTSNISP(STSSTS)phosISHSPTPANLR.L	6	0.918
0.54715	1 => 768-771	YOR322C	R.(SLTT)phosVQSPPLESVVSVQGSVPFR.G	9	0.995397
0.50188	1 => 92-93	YOR322C	K.(ST)phosFGSALSSR.L	4	0.984452
1.34159	1 => 96	YOR322C	K.STFGSphosALSSR.L	4	*	7010(file:051618_Matt_1090_30pct)
1.63077	1 => 124	YOR322C	R.LSSLSASTSNISPSTSSTSISHSphosPTPANLR.L	1	*	7274 (file:051618_Matt_1090_30pct)
0.43077	1 => 238	YOR322C	K.YELIAVVTYIDPHRNSphosFSSGHSTPR.K	1	*	10725(file:051618_Matt_1090_5pct)
1.36923	1 => 642	YOR322C	K.ASNGASNSphosNIVSVPTGAAR.V	1	*	6155(file:051618_Matt_1090_30pct)

### Sheet: pho80_vs_WT
Ratio (pho80delta/WT); geometric mean	phos position	gene	peptide	count	localization probability score (MaxQuant)	reference ms/ms scan used in manual inspection
2.2719	1 => 384	YOR322C	R.VAVNSphosLENMPSQR.L	2	*	6526 (file:051618_Matt_1088_30pct)
1.94336	1 => 92-93	YOR322C	K.(ST)phosFGSALSSR.L	4	1
1.89174	1 => 122	YOR322C	R.LSSLSASTSNISPSTSSTSISphosHSPTPANLR.L	2	*	6099 (file: 051618_Matt_1088_5pct)
1.67272	1 => 96	YOR322C	K.STFGSphosALSSR.L	2	0.986936
1.50244	1 => 244-245	YOR322C	R.NSFSSGH(ST)phosPR.K	8	0.825337
1.36864	1 => 240-241	YOR322C	R.NSF(SS)phosGHSTPR.K	11	0.7852
1.28488	1 => 599	YOR322C	R.LAELSphosPIFANR.N	4	1
1.02302	1 => 238	YOR322C	R.NSphosFSSGHSTPR.K	3	0.863849
0.8634	1 => 619	YOR322C	R.RMGPEDITphosPVNSNK.S	4	1
0.60401	1 => 115-120	YOR322C	R.LSSLSASTSNISP(STSSTS)phosISHSPTPANLR.L	5	*	7471(file: 051618_Matt_1088_30pct)
0.57164	1 => 113	YOR322C	R.LSSLSASTSNISphosPSTSSTSISHSPTPANLR.L	6	0.99173
0.40485	1 => 82-85	YOR322C	K.NTESNV(STTS)phosK.S	5	0.800929
1.04615	1 => 607	YOR322C	R.LAELSPIFANRNTphosPK.V	1	0.999315
0.6	1 => 108-110	YOR322C	R.LSSLSA(STS)phosNISPSTSSTSISHSPTPANLR.L	1	*	7202 (file:051618_Matt_1088_30pct)
