## Extended data file 3 for "The yeast Art1 arrestin domain contains disordered insertions that regulate its localization and activity"

### Sheet: Sheet1
strain	genotype	source
SEY6210	his3-∆200 leu2-3,2-112 lys2-801 suc2-∆9 trp1-∆901 ura3-52	Robinsen et al. 1988
HHY587	SEY6210; art1∆::kanMX	Ho et al. 2017
YEG287	SEY6210; art1∆::kanMX mup1∆::TRP1 VPH1::VPH1-mCherry-HIS3MX6 leu2::pRS305-MUP1-HTF ura3::pRS306-ART1-mNG	This study
YEG301	SEY6210; art1∆::kanMX mup1∆::TRP1 VPH1::VPH1-mCherry-HIS3MX6 leu2::pRS305-MUP1-HTF ura3::pRS306-art1R653D, R660D-mNG	This study
YEG190	SEY6210; art1∆::kanMX leu2::pRS305-ART1-HTF	This study
YEG192	SEY6210; art1∆::kanMX leu2::pRS305-art1∆N,1,2,C-HTF	This study
YEG193	SEY6210; art1∆::kanMX leu2::pRS305-art1∆N-tail-HTF	This study
YEG194	SEY6210; art1∆::kanMX leu2::pRS305-art1∆loop 1-HTF	This study
YEG195	SEY6210; art1∆::kanMX leu2::pRS305-art1∆loop 2-HTF	This study
YEG197	SEY6210; art1∆::kanMX leu2::pRS305-art1∆loop 3-HTF	This study
YEG198	SEY6210; art1∆::kanMX leu2::pRS305-art1∆C-tail-HTF	This study
YEG200	SEY6210; art1∆::kanMX leu2::pRS305-art1∆loop 1 - N ext-HTF	This study
YEG201	SEY6210; art1∆::kanMX leu2::pRS305-art1∆loop 1 - C ext-HTF	This study
YEG202	SEY6210; art1∆::kanMX leu2::pRS305-art1∆loop 2 - N ext-HTF	This study
YEG203	SEY6210; art1∆::kanMX leu2::pRS305-art1∆loop 2 - C ext-HTF	This study
YEG204	SEY6210; art1∆::kanMX leu2::pRS305-art1∆loop 3 - N ext-HTF	This study
YEG205	SEY6210; art1∆::kanMX leu2::pRS305-art1∆loop 3 - C ext-HTF	This study
YMB1430	SEY6210; art1∆::kanMX leu2::pRS305-art1∆2xPY-HTF	This study
YEG218	SEY6210; MUP1::MUP1-GFP-hphMX VPH1::VPH1-mCherry-TRP1 art1∆::kanMX leu2::pRS305-ART1-HTF	This study
YEG220	SEY6210; MUP1::MUP1-GFP-hphMX VPH1::VPH1-mCherry-TRP1 art1∆::kanMX leu2::pRS305-art1∆N,1,2,C-HTF	This study
YEG221	SEY6210; MUP1::MUP1-GFP-hphMX VPH1::VPH1-mCherry-TRP1 art1∆::kanMX leu2::pRS305-art1∆N-tail-HTF	This study
YEG222	SEY6210; MUP1::MUP1-GFP-hphMX VPH1::VPH1-mCherry-TRP1 art1∆::kanMX leu2::pRS305-art1∆loop 1-HTF	This study
YEG223	SEY6210; MUP1::MUP1-GFP-hphMX VPH1::VPH1-mCherry-TRP1 art1∆::kanMX leu2::pRS305-art1∆loop 2-HTF	This study
YEG225	SEY6210; MUP1::MUP1-GFP-hphMX VPH1::VPH1-mCherry-TRP1 art1∆::kanMX leu2::pRS305-art1∆loop 3-HTF	This study
YEG226	SEY6210; MUP1::MUP1-GFP-hphMX VPH1::VPH1-mCherry-TRP1 art1∆::kanMX leu2::pRS305-art1∆C-tail-HTF	This study
YEG307	SEY6210; CAN1::CAN1-LAP-GFP-HIS3 VPH1::VPH1-mCherry-TRP1 art1∆::kanMX	This study
YEG310	SEY6210; CAN1::CAN1-LAP-GFP-HIS3 VPH1::VPH1-mCherry-TRP1 art1∆::kanMX leu2::pRS305-ART1-HTF	This study
YEG311	SEY6210; CAN1::CAN1-LAP-GFP-HIS3 VPH1::VPH1-mCherry-TRP1 art1∆::kanMX leu2::pRS305-art1∆N,1,2,C-HTF	This study
YEG312	SEY6210; CAN1::CAN1-LAP-GFP-HIS3 VPH1::VPH1-mCherry-TRP1 art1∆::kanMX leu2::pRS305-art1∆N-tail-HTF	This study
YEG313	SEY6210; CAN1::CAN1-LAP-GFP-HIS3 VPH1::VPH1-mCherry-TRP1 art1∆::kanMX leu2::pRS305-art1∆loop 1-HTF	This study
YEG314	SEY6210; CAN1::CAN1-LAP-GFP-HIS3 VPH1::VPH1-mCherry-TRP1 art1∆::kanMX leu2::pRS305-art1∆loop 2-HTF	This study
YEG315	SEY6210; CAN1::CAN1-LAP-GFP-HIS3 VPH1::VPH1-mCherry-TRP1 art1∆::kanMX leu2::pRS305-art1∆loop 3-HTF	This study
YEG316	SEY6210; CAN1::CAN1-LAP-GFP-HIS3 VPH1::VPH1-mCherry-TRP1 art1∆::kanMX leu2::pRS305-art1∆C-tail-HTF	This study
YEG337	SEY6210; lys2-801::LYS2 art1∆::kanMX leu2::pRS305-ART1-HTF	This study
YEG338	SEY6210; lys2-801::LYS2 art1∆::kanMX leu2::pRS305-art1∆N,1,2,C-HTF	This study
YEG339	SEY6210; lys2-801::LYS2 art1∆::kanMX leu2::pRS305-art1∆N-tail-HTF	This study
YEG340	SEY6210; lys2-801::LYS2 art1∆::kanMX leu2::pRS305-art1∆loop 1-HTF	This study
YEG341	SEY6210; lys2-801::LYS2 art1∆::kanMX leu2::pRS305-art1∆loop 3-HTF	This study
YEG342	SEY6210; lys2-801::LYS2 art1∆::kanMX leu2::pRS305-art1∆loop 2-HTF	This study
YEG343	SEY6210; lys2-801::LYS2 art1∆::kanMX leu2::pRS305-art1∆C-tail-HTF	This study
YEG348	SEY6210; lys2-801::LYS2 art1∆::kanMX	This study
YMB847	SEY6210; pho85∆::natMX	This study
YMB986	SEY6210; pcl1∆::natMX	This study
YMB988	SEY6210; pcl2∆::natMX	This study
YMB1710	SEY6210; pcl5∆::natMX	This study
YMB1712	SEY6210; pcl6∆::natMX	This study
YMB1714	SEY6210; pcl7∆::natMX	This study
YMB930	SEY6210; pcl8∆::natMX	This study
YMB1716	SEY6210; pcl9∆::natMX	This study
YMB1718	SEY6210; pcl10∆::natMX	This study
YMB1720	SEY6210; pho80∆::natMX	This study
YMB1722	SEY6210; clg1∆::natMX	This study
YMB1005	SEY6210; art1∆::kanMX ura3::pRS306-ART1-HTF	This study
YMB990	SEY6210; art1∆::kanMX ura3::pRS306-ART1-HTF pho85∆::natMX	This study
YMB992	SEY6210; art1∆::kanMX ura3::pRS306-ART1-HTF clg1∆::natMX	This study
YMB994	SEY6210; art1∆::kanMX ura3::pRS306-ART1-HTF pho80∆::natMX	This study
YMB1234	SEY6210; MUP1::MUP1-GFP-hphMX VPH1::VPH1-mCherry-TRP1 leu2::pRS305-PGPD-CLG1	This study
YMB582	SEY6210; MUP1::MUP1-GFP-hphMX VPH1::VPH1-mCherry-TRP1	This study
YMB1010	SEY6210; MUP1::MUP1-GFP-hphMX VPH1::VPH1-mCherry-TRP1 pho80∆::natMX	This study
YMB1014	SEY6210; MUP1::MUP1-GFP-hphMX VPH1::VPH1-mCherry-TRP1 clg1∆::natMX	This study
YMB1378	SEY6210; CAN1::CAN1-LAP-GFP-HIS3 VPH1::VPH1-mCherry-TRP1	This study
YMB1382	SEY6210; CAN1::CAN1-LAP-GFP-HIS3 VPH1::VPH1-mCherry-TRP1 clg1∆::natMX	This study
YMB1386	SEY6210; CAN1::CAN1-LAP-GFP-HIS3 VPH1::VPH1-mCherry-TRP1 pho80∆::natMX	This study
YMB1692	SEY6210; CAN1::CAN1-LAP-GFP-HIS3 VPH1::VPH1-mCherry-TRP1 leu2::pRS305-PGPD-CLG1	This study
YMB1344	SEY6210; lys2-801::LYS2	This study
YMB1388	SEY6210; lys2-801::LYS2 art1∆::kanMX	This study
YMB1406	SEY6210; lys2-801::LYS2 clg1∆::natMX	This study
YMB1407	SEY6210; lys2-801::LYS2 pho80∆::natMX	This study
YMB1286	SEY6210; art1∆::kanMX ura3::pRS306-ART1-mNG leu2::pRS305-mCherry-SEC7 pho80∆::natMX	This study
YMB1288	SEY6210; art1∆::kanMX ura3::pRS306-ART1-mNG leu2::pRS305-mCherry-SEC7 clg1∆::natMX	This study
YMB1694	SEY6210; art1∆::kanMX ura3::pRS306-ART1-mNG leu2::pRS305-mCherry-SEC7 lys2::pRS307-PGPD-CLG1	This study
YMB1084	SEY6210; arg4∆::hphMX art1∆::kanMX ura3::pRS306-ART1-HTF	This study
YMB1088	SEY6210; arg4∆::hphMX art1∆::kanMX ura3::pRS306-ART1-HTF pho80∆::natMX	This study
YMB1090	SEY6210; arg4∆::hphMX art1∆::kanMX ura3::pRS306-ART1-HTF clg1∆::natMX	This study
YMB1506	SEY6210; art1∆::kanMX ura3::pRS306-art1S92A,T93A-HTF	This study
YMB1508	SEY6210; art1∆::kanMX ura3::pRS306-art1S92D,T93D-HTF	This study
YMB1510	SEY6210; art1∆::kanMX ura3::pRS306-art1S238A, S240A, S241A-HTF	This study
YMB1512	SEY6210; art1∆::kanMX ura3::pRS306-art1S238D, S240D ,S241D-HTF	This study
YMB1522	SEY6210; art1∆::kanMX ura3::pRS306-art1C-tail A-HTF	This study
YMB1524	SEY6210; art1∆::kanMX ura3::pRS306-art1C-tail D-HTF	This study
YMB1640	SEY6210; art1∆::kanMX ura3::pRS306-art1Clg1 sites→A-HTF	This study
YMB1642	SEY6210; art1∆::kanMX ura3::pRS306-art1Clg1 sites→D-HTF	This study
YMB1530	SEY6210; MUP1::MUP1-GFP-hphMX VPH1::VPH1-mCherry-TRP1 art1∆::kanMX ura3::pRS306-ART1-HTF	This study
YMB1532	SEY6210; MUP1::MUP1-GFP-hphMX VPH1::VPH1-mCherry-TRP1 art1∆kanMX ura3::pRS306-art1S92A,T93A-HTF	This study
YMB1534	SEY6210; MUP1::MUP1-GFP-hphMX VPH1::VPH1-mCherry-TRP1 art1∆kanMX ura3::pRS306-art1S92D,T93D-HTF	This study
YMB1536	SEY6210; MUP1::MUP1-GFP-hphMX VPH1::VPH1-mCherry-TRP1 art1∆kanMX ura3::pRS306-art1S238A, S240A, S241A-HTF	This study
YMB1538	SEY6210; MUP1::MUP1-GFP-hphMX VPH1::VPH1-mCherry-TRP1 art1∆kanMX ura3::pRS306-art1S238D, S240D ,S241D-HTF	This study
YMB1548	SEY6210; MUP1::MUP1-GFP-hphMX VPH1::VPH1-mCherry-TRP1 art1∆kanMX ura3::pRS306-art1C-tail A-HTF	This study
YMB1550	SEY6210; MUP1::MUP1-GFP-hphMX VPH1::VPH1-mCherry-TRP1 art1∆kanMX ura3::pRS306-art1C-tail D-HTF	This study
YMB1652	SEY6210; MUP1::MUP1-GFP-hphMX VPH1::VPH1-mCherry-TRP1 art1∆kanMX ura3::pRS306-art1Clg1 sites→A-HTF	This study
YMB1654	SEY6210; MUP1::MUP1-GFP-hphMX VPH1::VPH1-mCherry-TRP1 art1∆kanMX ura3::pRS306-art1Clg1 sites→D-HTF	This study
YMB1556	SEY6210; CAN1::CAN1-LAP-GFP-HIS3 VPH1::VPH1-mCherry-TRP1 art1∆kanMX ura3::pRS306-ART1-HTF	This study
YMB1558	SEY6210; CAN1::CAN1-LAP-GFP-HIS3 VPH1::VPH1-mCherry-TRP1 art1∆kanMX ura3::pRS306-art1S92A,T93A-HTF	This study
YMB1560	SEY6210; CAN1::CAN1-LAP-GFP-HIS3 VPH1::VPH1-mCherry-TRP1 art1∆kanMX ura3::pRS306-art1S92D,T93D-HTF	This study
YMB1562	SEY6210; CAN1::CAN1-LAP-GFP-HIS3 VPH1::VPH1-mCherry-TRP1 art1∆kanMX ura3::pRS306-art1S238A, S240A, S241A-HTF	This study
YMB1564	SEY6210; CAN1::CAN1-LAP-GFP-HIS3 VPH1::VPH1-mCherry-TRP1 art1∆kanMX ura3::pRS306-art1S238D, S240D ,S241D-HTF	This study
YMB1574	SEY6210; CAN1::CAN1-LAP-GFP-HIS3 VPH1::VPH1-mCherry-TRP1 art1∆kanMX ura3::pRS306-art1C-tail A-HTF	This study
YMB1576	SEY6210; CAN1::CAN1-LAP-GFP-HIS3 VPH1::VPH1-mCherry-TRP1 art1∆kanMX ura3::pRS306-art1C-tail D-HTF	This study
YMB1664	SEY6210; CAN1::CAN1-LAP-GFP-HIS3 VPH1::VPH1-mCherry-TRP1 art1∆kanMX ura3::pRS306-art1Clg1 sites→A-HTF	This study
YMB1666	SEY6210; CAN1::CAN1-LAP-GFP-HIS3 VPH1::VPH1-mCherry-TRP1 art1∆kanMX ura3::pRS306-art1Clg1 sites→D-HTF	This study
YMB1440	SEY6210; art1∆::kanMX leu2::pRS305-mCherry-SEC7 ura3::pRS306-art1S92A,T93A-mNG	This study
YMB1442	SEY6210; art1∆::kanMX leu2::pRS305-mCherry-SEC7 ura3::pRS306-art1S92D,T93D-mNG	This study
YMB1448	SEY6210; art1∆::kanMX leu2::pRS305-mCherry-SEC7 ura3::pRS306-art1S238A, S240A, S241A-mNG	This study
YMB1450	SEY6210; art1∆::kanMX leu2::pRS305-mCherry-SEC7 ura3::pRS306-art1S238D, S240D ,S241D-mNG	This study
YMB1498	SEY6210; art1∆::kanMX leu2::pRS305-mCherry-SEC7 ura3::pRS306-art1C-tail A-mNG	This study
YMB1500	SEY6210; art1∆::kanMX leu2::pRS305-mCherry-SEC7 ura3::pRS306-art1C-tail D-mNG	This study
YMB1628	SEY6210; art1∆::kanMX leu2::pRS305-mCherry-SEC7 ura3::pRS306-art1Clg1 sites→A-mNG	This study
YMB1630	SEY6210; art1∆::kanMX leu2::pRS305-mCherry-SEC7 ura3::pRS306-art1Clg1 sites→D-mNG	This study
