## Extended data file 4 for "The yeast Art1 arrestin domain contains disordered insertions that regulate its localization and activity"

### Sheet: Sheet1
name	description	source
pRS305	integrating plasmid, LEU2	Sikorski and Hieter, 1989
pRS306	integrating plasmid, URA3	Sikorski and Hieter, 1989
pRS416	CEN plasmid, URA3	Sikorski and Hieter, 1989
pEG166	pRS305-MUP1-HTF	This study
pMB0179	pRS306-ART1-mNG	This study
pEG352	pRS306-art1R653D, R660D-mNG	This study
pEG334	pRS305-ART1-HTF	This study
pEG336	pRS305-art1ΔN,1,2,C-HTF (ART1 residues 29-66,138-357,463-692)	This study
pEG337	pRS305-art1ΔN-tail-HTF (ART1 residues 1,29-818)	This study
pEG338	pRS305-art1Δloop 1-HTF (ART1 residues 1-66, 138-818)	This study
pEG339	pRS305-art1Δloop 2-HTF (ART1 residues 1-357,463-818)	This study
pEG341	pRS305-art1Δloop 3-HTF (ART1 residues 1-572, 641-818)	This study
pEG342	pRS305-art1ΔC-tail-HTF (ART1 residues 1-692)	This study
pEG344	pRS305-art1Δloop 1 - N ext-HTF (ART1 residues 1-54, 138-818)	This study
pEG345	pRS305-art1Δloop 1 - C ext-HTF (ART1 residues 1-66,151-818)	This study
pEG346	pRS305-art1Δloop 2 - N ext-HTF (ART1 residues 1-329, 463-818)	This study
pEG347	pRS305-art1Δloop 2 - C ext-HTF (ART1 residues 1-357;476-818)	This study
pEG348	pRS305-art1Δloop 3 - N ext-HTF (ART1 residues 1-559,641-818)	This study
pEG349	pRS305-art1Δloop 3 - C ext-HTF (ART1 residues 1-572;656-818)	This study
pMB0322	pRS306-art12xPY-HTF (P678A, Y681A, P690A, Y692A)	This study
pMB0239	pRS305-mCherry-SEC7	This study
pEG281	pRS306-art1ΔN,1,2,C-mNG (ART1 residues 29-66,138-357,463-692)	This study
pEG282	pRS306-art1ΔN-tail-mNG (ART1 residues 1,29-818)	This study
pEG283	pRS306-art1Δloop 1-mNG (ART1 residues 1-66, 138-818)	This study
pEG284	pRS306-art1Δloop 2-mNG (ART1 residues 1-357, 463-818)	This study
pEG285	pRS306-art1Δloop 3-mNG (ART1 residues 1-510, 536-818)	This study
pEG286	pRS306-art1Δloop 4-mNG (ART1 residues 1-572, 641-818)	This study
pEG287	pRS306-art1ΔC-tail-mNG (ART1 residues 1-692)	This study
pMB0198	pRS306-ART1-HTF	This study
pMB0323	pRS306-art1S92A,T93A-HTF	This study
pMB0324	pRS306-art1S92D,T93D-HTF	This study
pMB0331	pRS306-art1S238A,S240A,S241A-HTF	This study
pMB0332	pRS306-art1S238D, S240D, S241D-HTF	This study
pMB0370	pRS306-art1C-tail A-HTF (S763A, S764A, S765A, S768A, T770A, T771A, S774A)	This study
pMB0371	pRS306-art1C-tail D-HTF (S763D, S764D, S765D, S768D, T770D, T771D, S774D)	This study
pMB0392	pRS306-art1Clg1 sites→A-HTF (S92A, T93A, S238A, S240A, S241A, S763A, S764A, S765A, S768A, T770A, T771A, S774A)	This study
pMB0393	pRS306-art1CLG1 sites→D-HTF (S92D, T93D, S238D, S240D, S241D, S763D, S764D, S765D, S768D, T770D, T771D, S774D)	This study
pMB0339	pRS306-art1S92A, T93A-mNG	This study
pMB0340	pRS306-art1S92D, T93D-mNG	This study
pMB0347	pRS306-art1S238A, S240A, S241A-mNG	This study
pMB0348	pRS306-art1S238D, S240D, S241D-mNG	This study
pMB0380	pRS306-art1C-tail A-mNG (S763A, S764A, S765A, S768A, T770A, T771A, S774A)	This study
pMB0381	pRS306-art1C-tail D-mNG (S763D, S764D, S765D, S768D, T770D, T771D, S774D)	This study
pMB0398	pRS306-art1CLG1 sites→A-mNG (S92A, T93A, S238A, S240A, S241A, S763A, S764A, S765A, S768A, T770A, T771A, S774A)	This study
pMB0399	pRS306-art1CLG1 sites→D-mNG (S92D, T93D, S238D, S240D, S241D, S763D, S764D, S765D, S768D, T770D, T771D, S774D)	This study
pMB0145	pRS416-ART1-HTF	This study
pMB0300	pRS416-art1S92A,T93A-HTF	This study
pMB0301	pRS416-art1S92D,T93D-HTF	This study
pMB0362	pRS416-art1S384A-HTF	This study
pMB0363	pRS416-art1S384D-HTF	This study
pMB0364	pRS416-art1S92A ,T93A, S384A-HTF	This study
pMB0365	pRS416-art1S92D, T93D, S384D-HTF	This study
pMB0312	pRS416-art1T770A, T771A-HTF	This study
pMB0313	pRS416-art1T770D, T771D-HTF	This study
pMB0268	pRS305-PGPD-CLG1	This study
pMB0408	pRS307-PGPD-CLG1	This study
